# Calcineurin-mediated regulation of growth-associated protein 43 is essential for neurite and synapse formation and protects against α-synuclein-induced degeneration

**DOI:** 10.1101/2025.01.13.632848

**Authors:** Sofia Zaichick, Ekaterina Grebenik, Gabriela Caraveo

## Abstract

**Introduction:** Elevated calcium (Ca^2+^) levels and hyperactivation of the Ca^2+^-dependent phosphatase calcineurin are key factors in α-synuclein (α-syn) pathobiology in Dementia with Lewy Bodies and Parkinson’s Disease (PD). Calcineurin activity can be inhibited by FK506, an FDA-approved compound. Our previous work demonstrated that sub-saturating doses of FK506 provide neuroprotection against α-syn pathology in a rat model of α-syn neurodegeneration, an effect associated with the phosphorylation of growth-associated protein 43 (GAP-43).

**Methods:** To investigate the role of GAP-43 phosphorylation, we generated phosphomutants at the calcineurin-sensitive sites and expressed them in PC12 cells and primary rat cortical neuronal cultures to assess their effects on neurite morphology and synapse formation. Additionally, we performed immunoprecipitation mass spectrometry in HeLa cells to identify binding partners of these phosphorylation sites. Finally, we evaluated the ability of these phosphomutants to modulate α-syn toxicity.

**Results:** In this study, we demonstrate that calcineurin-regulated phosphorylation at S86 and T172 of GAP-43 is a crucial determinant of neurite branching and synapse formation. A phosphomimetic GAP-43 mutant at these sites enhances both processes and provides protection against α-syn-induced neurodegeneration. Conversely, the phosphoablative mutant prevents neurite branching and synapse formation while exhibiting increased interactions with ribosomal proteins.

**Discussion:** Our findings reveal a novel mechanism by which GAP-43 activity is regulated through phosphorylation at calcineurin-sensitive sites. These findings suggest that FK506’s neuroprotective effects may be partially mediated through GAP-43 phosphorylation, providing a potential target for therapeutic intervention in synucleinopathies.
