## Supplementary Table 1 for "Calcineurin-mediated regulation of growth-associated protein 43 is essential for neurite and synapse formation and protects against α-synuclein-induced degeneration"

### Sheet: Sorting
Accession	Description	Abundances (Scaled)													Normalized to GFP count													Fold (control)													Average				Fold (control) Max
		GFP 1	GFP 2	GFP 3	GAP-43 WT 1	GAP-43 WT 2	GAP-43 WT 3	GAP-43 S86A,T172A 1	GAP-43 S86A,T172A 2	GAP-43 S86A,T172A 3	GAP-43 S86D,T172E 1	GAP-43 S86D,T172E 2	GAP-43 S86D,T172E 3		GFP 1	GFP 2	GFP 3	GAP-43 WT 1	GAP-43 WT 2	GAP-43 WT 3	GAP-43 S86A,T172A 1	GAP-43 S86A,T172A 2	GAP-43 S86A,T172A 3	GAP-43 S86D,T172E 1	GAP-43 S86D,T172E 2	GAP-43 S86D,T172E 3		GFP 1	GFP 2	GFP 3	GAP-43 WT 1	GAP-43 WT 2	GAP-43 WT 3	GAP-43 S86A,T172A 1	GAP-43 S86A,T172A 2	GAP-43 S86A,T172A 3	GAP-43 S86D,T172E 1	GAP-43 S86D,T172E 2	GAP-43 S86D,T172E 3		GAP-43 WT	GAP-43 S86A,T172A	GAP-43 S86D,T172E
P42212	Green fluorescent protein OS=Aequorea victoria OX=6100 GN=GFP	64.4	72.8	159.7	54.9	62	106.5	73.2	52.1	30.8	90.9	53.2	62.9
P05109	Protein S100-A8 OS=Homo sapiens GN=S100A8	80.4	60.9	18.1	186.1	132.3	23.2	55	162.7	557.5	130.3	106.1	12.1		1.24845	0.836538	0.113338	3.3898	2.13387	0.21784	0.751366	3.12284	18.1006	1.43344	1.99436	0.192369		1.70373	1.1416	0.154669	4.62598	2.91204	0.297282	1.02537	4.26167	24.7015	1.95619	2.72166	0.262521		2.61177	9.99619	1.64679		9.99619
P06702	Protein S100-A9 OS=Homo sapiens GN=S100A9	70.9	98.4	40.5	197.4	81.6	33.4	39.3	185.6	453.6	133.5	97.4	32.6		1.10093	1.35165	0.253601	3.59563	1.31613	0.313615	0.536885	3.56238	14.7273	1.46865	1.83083	0.518283		1.22046	1.4984	0.281135	3.98602	1.45903	0.347665	0.595177	3.94916	16.3263	1.6281	2.02961	0.574555		1.9309	6.95687	1.41075		6.95687
P40429	60S ribosomal protein L13a OS=Homo sapiens GN=RPL13A	23.1	43.9	104.7	164.6	150.3	232.7	168.8	170.9	130.1	141.7	150	71.3		0.358696	0.603022	0.655604	2.99818	2.42419	2.18498	2.30601	3.28023	4.22403	1.55886	2.81955	1.13355		0.665351	1.11856	1.21609	5.56138	4.49668	4.05295	4.27746	6.08456	7.83522	2.89155	5.23003	2.10263		4.70367	6.06575	3.40807		6.06575
P62424	60S ribosomal protein L7a OS=Homo sapiens GN=RPL7A	52.3	36.9	96.2	95.3	117.6	253	230.7	169.7	136.1	149.7	193.1	73.4		0.812112	0.506868	0.602379	1.73588	1.89677	2.37559	3.15164	3.2572	4.41883	1.64686	3.6297	1.16693		1.26803	0.791421	0.940552	2.7104	2.96161	3.70923	4.92095	5.08577	6.89954	2.57141	5.66739	1.82204		3.12708	5.63542	3.35361		5.63542
Q02543	60S ribosomal protein L18a OS=Homo sapiens GN=RPL18A	66.3	32.6	87.9	101.8	143.3	234	227.5	196.1	139.9	138.2	162.6	117.7		1.0295	0.447802	0.550407	1.85428	2.31129	2.19718	3.10792	3.76392	4.54221	1.52035	3.05639	1.87122		1.52315	0.662523	0.814327	2.74341	3.41955	3.25073	4.59817	5.56871	6.7202	2.24936	4.52193	2.76848		3.1379	5.62903	3.17992		5.62903
Q02878	60S ribosomal protein L6 OS=Homo sapiens GN=RPL6	50.5	40.5	101.4	94.1	132.2	238.5	221.8	192.8	133.5	145	172.4	82.4		0.784161	0.556319	0.634941	1.71403	2.13226	2.23944	3.03005	3.70058	4.33442	1.59516	3.2406	1.31002		1.19088	0.844861	0.964261	2.60303	3.23818	3.40095	4.60163	5.61993	6.58252	2.42251	4.92138	1.98947		3.08072	5.60136	3.11112		5.60136
Q04695	Keratin, type I cytoskeletal 17 OS=Homo sapiens GN=KRT17	94.3	97.2	38.8	91.9	119.2	60.5	90.4	125.5	405	139	104	40.5		1.46429	1.33516	0.242956	1.67395	1.92258	0.568075	1.23497	2.40883	13.1494	1.52915	1.95489	0.643879		1.44388	1.31655	0.239569	1.65062	1.89578	0.560157	1.21776	2.37525	12.9661	1.50784	1.92764	0.634905		1.36885	5.51969	1.35679		5.51969
P16402	Histone H1.3 OS=Homo sapiens GN=H1-3	75	31.5	87.7	94.7	156.2	242.5	195.1	228.3	133.4	175.7	147.8	108.2		1.1646	0.432692	0.549155	1.72495	2.51935	2.277	2.6653	4.38196	4.33117	1.93289	2.7782	1.72019		1.62771	0.604757	0.767532	2.4109	3.5212	3.18247	3.72519	6.12449	6.05351	2.70153	3.88298	2.40424		3.03819	5.30106	2.99625		5.30106
P84098	60S ribosomal protein L19 OS=Homo sapiens GN=RPL19	63.7	48	113.6	104.6	146.6	193.3	222.5	209.6	157.8	126.4	140.3	76		0.98913	0.659341	0.711334	1.90528	2.36452	1.81502	3.03962	4.02303	5.12338	1.39054	2.63722	1.20827		1.25747	0.838214	0.904313	2.42217	3.00599	2.30742	3.86424	5.11445	6.51331	1.76778	3.35267	1.53606		2.57853	5.164	2.21884		5.164
P18124	60S ribosomal protein L7 OS=Homo sapiens GN=RPL7	54.8	43.9	99.4	106.9	134.7	224.7	193.6	196.6	130.9	161	165.1	92.7		0.850932	0.603022	0.622417	1.94718	2.17258	2.10986	2.64481	3.77351	4.25	1.77118	3.10338	1.47377		1.22945	0.871263	0.899286	2.81334	3.13901	3.04839	3.8213	5.45208	6.14052	2.55905	4.48386	2.12934		3.00024	5.13797	3.05742		5.13797
P46779	60S ribosomal protein L28 OS=Homo sapiens GN=RPL28	65.2	38.9	97.4	111	166.3	244.5	209.3	196	130.1	119.2	148.2	96.4		1.01242	0.534341	0.609894	2.02186	2.68226	2.29577	2.85929	3.762	4.22403	1.31133	2.78571	1.53259		1.40832	0.74329	0.848388	2.81249	3.73113	3.19352	3.97739	5.23309	5.8758	1.82412	3.87505	2.1319		3.24571	5.02876	2.61035		5.02876
P62280	40S ribosomal protein S11 OS=Homo sapiens GN=RPS11	62.8	44.1	102.4	114.4	148.7	194.4	211.3	179	146.7	147.9	171.5	126.2		0.975155	0.605769	0.641202	2.08379	2.39839	1.82535	2.88661	3.4357	4.76299	1.62706	3.22368	2.00636		1.31652	0.817824	0.86566	2.81324	3.23796	2.46433	3.89709	4.6384	6.43031	2.19663	4.35216	2.7087		2.83851	4.9886	3.08583		4.9886
P68104	Elongation factor 1-alpha 1 OS=Homo sapiens GN=EEF1A1	70.1	41.9	119.6	117.7	154.6	208.7	225.1	218.6	140.9	153.6	152.8	110.8		1.08851	0.575549	0.748904	2.1439	2.49355	1.95962	3.07514	4.19578	4.57468	1.68977	2.87218	1.76153		1.35333	0.715572	0.931101	2.66548	3.10019	2.43637	3.82327	5.21655	5.68762	2.10086	3.57094	2.19008		2.73401	4.90915	2.62063		4.90915
P04259	Keratin, type II cytoskeletal 6B OS=Homo sapiens GN=KRT6B	103.1	101	42.5	45.6	75.3	56.8	113.2	102.4	383.7	129.1	177.2	45.9		1.60093	1.38736	0.266124	0.830601	1.21452	0.533333	1.54645	1.96545	12.4578	1.42024	3.33083	0.72973		1.47578	1.2789	0.245319	0.765668	1.11957	0.491639	1.42555	1.8118	11.4839	1.30921	3.07044	0.672682		0.792292	4.90708	1.68411		4.90708
P30050	60S ribosomal protein L12 OS=Homo sapiens GN=RPL12	63.3	49.9	104.2	108	127.4	192.9	165.2	218.4	147.8	145.5	133.4	91.3		0.982919	0.68544	0.652473	1.96721	2.05484	1.81127	2.25683	4.19194	4.7987	1.60066	2.50752	1.45151		1.27056	0.886026	0.843413	2.5429	2.65617	2.34132	2.91727	5.41867	6.20299	2.06908	3.24132	1.87628		2.51346	4.84631	2.39556		4.84631
P49207	60S ribosomal protein L34 OS=Homo sapiens GN=RPL34	59.1	53.4	99.7	86.7	122.2	149.2	165	209.1	146.1	149.6	110.1	112.8		0.917702	0.733516	0.624296	1.57923	1.97097	1.40094	2.2541	4.01344	4.74351	1.64576	2.06955	1.79332		1.20988	0.967056	0.823061	2.08204	2.59849	1.84697	2.97177	5.29125	6.25376	2.16975	2.72846	2.36429		2.17583	4.83892	2.42083		4.83892
P46781	40S ribosomal protein S9 OS=Homo sapiens GN=RPS9	56.9	43.5	115.5	157.1	154.7	189.4	189.8	174.1	143.6	124.2	161.4	125.2		0.88354	0.597527	0.723231	2.86157	2.49516	1.7784	2.5929	3.34165	4.66234	1.36634	3.03383	1.99046		1.20248	0.813221	0.984301	3.89453	3.39586	2.42037	3.52887	4.54791	6.34533	1.85955	4.12898	2.70897		3.23692	4.80737	2.89917		4.80737
P39023	60S ribosomal protein L3 OS=Homo sapiens GN=RPL3	76.4	43.3	103	109.6	140.8	214.9	211.8	203.4	149.7	129.9	160.6	87.9		1.18634	0.59478	0.644959	1.99636	2.27097	2.01784	2.89344	3.90403	4.86039	1.42904	3.0188	1.39746		1.46698	0.735485	0.797534	2.46863	2.8082	2.49519	3.57793	4.82759	6.01019	1.7671	3.73294	1.72805		2.59067	4.80524	2.40936		4.80524
P61353	60S ribosomal protein L27 OS=Homo sapiens GN=RPL27	71.8	47.8	99.3	105.4	138.7	188.8	221.3	189.4	146.4	139	160.9	110.2		1.11491	0.656593	0.621791	1.91985	2.2371	1.77277	3.02322	3.63532	4.75325	1.52915	3.02444	1.75199		1.39754	0.823042	0.779417	2.40655	2.80421	2.22217	3.78962	4.55688	5.95821	1.9168	3.79114	2.19612		2.47764	4.76824	2.63469		4.76824
P06748	Nucleophosmin OS=Homo sapiens GN=NPM1	63	48.9	98.6	116	168.2	207.3	212.6	171.4	139.6	132	175	153.6		0.978261	0.671703	0.617408	2.11293	2.7129	1.94648	2.90437	3.28983	4.53247	1.45215	3.28947	2.44197		1.29435	0.888743	0.816903	2.79566	3.58949	2.57542	3.84283	4.35283	5.99699	1.92136	4.35236	3.23102		2.98686	4.73088	3.16825		4.73088
P62917	60S ribosomal protein L8 OS=Homo sapiens GN=RPL8	60.2	53.9	103.7	98.5	137.5	199.9	249.8	176	129.3	125.5	163.7	95.8		0.934783	0.740385	0.649343	1.79417	2.21774	1.877	3.41257	3.37812	4.19805	1.38064	3.07707	1.52305		1.20643	0.955536	0.838038	2.31555	2.86221	2.42244	4.40424	4.35978	5.41798	1.78184	3.97125	1.96564		2.5334	4.72734	2.57291		4.72734
P62805	Histone H4 OS=Homo sapiens GN=H4C1	61.9	45	130.6	190.2	172.3	218.1	180.8	240.6	126.4	182.5	147.7	96.8		0.96118	0.618132	0.817783	3.46448	2.77903	2.04789	2.46995	4.61804	4.1039	2.0077	2.77632	1.53895		1.20293	0.773601	1.02347	4.33585	3.478	2.56296	3.09117	5.77955	5.13609	2.51267	3.4746	1.92602		3.45894	4.66894	2.63776		4.66894
P62081	40S ribosomal protein S7 OS=Homo sapiens GN=RPS7	93.7	56.4	102	110.1	126.5	173.3	194.3	249	171.4	101.2	105.6	82.5		1.45497	0.774725	0.638698	2.00546	2.04032	1.62723	2.65437	4.77927	5.56494	1.11331	1.98496	1.31161		1.52173	0.810271	0.668002	2.09748	2.13394	1.70189	2.77616	4.99855	5.82027	1.16439	2.07604	1.37179		1.97777	4.53166	1.5374		4.53166
P62750	60S ribosomal protein L23a OS=Homo sapiens GN=RPL23A	72.9	46.5	98.7	104.5	145.4	234.7	203.2	183.8	133.6	132.6	160.7	102.6		1.13199	0.638736	0.618034	1.90346	2.34516	2.20376	2.77596	3.52783	4.33766	1.45875	3.02068	1.63116		1.42164	0.802178	0.776178	2.39052	2.94525	2.76766	3.48628	4.43054	5.4476	1.83201	3.79362	2.04855		2.70114	4.45481	2.55806		4.45481
P62277	40S ribosomal protein S13 OS=Homo sapiens GN=RPS13	77	53.1	99	128.9	144.4	208.7	179.8	185.4	159.5	147.4	173.4	100.3		1.19565	0.729396	0.619912	2.34791	2.32903	1.95962	2.45628	3.55854	5.17857	1.62156	3.2594	1.59459		1.40944	0.859812	0.730753	2.76771	2.74546	2.31001	2.89547	4.19481	6.1045	1.9115	3.84218	1.87971		2.60773	4.39826	2.54446		4.39826
P19338	Nucleolin OS=Homo sapiens GN=NCL	72.9	53.8	97	123.6	170.6	260.8	211.3	198.1	124.3	142.6	153.1	122		1.13199	0.739011	0.607389	2.25137	2.75161	2.44883	2.88661	3.8023	4.03571	1.56876	2.87782	1.93959		1.37023	0.894547	0.735223	2.7252	3.33073	2.96422	3.49414	4.60255	4.88509	1.89892	3.4835	2.3478		3.00672	4.32726	2.57674		4.32726
P61247	40S ribosomal protein S3a OS=Homo sapiens GN=RPS3A	80.6	55.3	112.5	118.1	160.3	255	220.6	201.3	128.9	142.4	159.7	93.7		1.25155	0.759615	0.704446	2.15118	2.58548	2.39437	3.01366	3.86372	4.18506	1.56656	3.00188	1.48967		1.38262	0.839164	0.778217	2.37646	2.85624	2.64511	3.32926	4.26834	4.62334	1.73061	3.31624	1.64567		2.62594	4.07365	2.23084		4.07365
P80723	Brain acid soluble protein 1 OS=Homo sapiens GN=BASP1	4.3	2.6	5	5.4	8.1	12.9	4.8	14.2	6.2	4.1	6.6	4.4		0.0667702	0.0357143	0.0313087	0.0983607	0.130645	0.121127	0.0655738	0.272553	0.201299	0.0451045	0.12406	0.0699523		1.49717	0.80081	0.702025	2.20551	2.92941	2.71599	1.47034	6.11136	4.51365	1.01136	2.78176	1.56852		2.61697	4.03178	1.78721		4.03178
P62249	40S ribosomal protein S16 OS=Homo sapiens GN=RPS16	74.6	41.7	130.7	139.5	139	190.9	186.3	200.7	118.2	120	181.5	81.3		1.15839	0.572802	0.81841	2.54098	2.24194	1.79249	2.54508	3.85221	3.83766	1.32013	3.41165	1.29253		1.36302	0.673992	0.962987	2.98987	2.63799	2.10914	2.99469	4.53273	4.51561	1.55334	4.01435	1.52086		2.579	4.01434	2.36285		4.01434
P50914	60S ribosomal protein L14 OS=Homo sapiens GN=RPL14	69.7	59.8	90.5	106.8	130	213.7	196	183.2	108.7	127.1	154	98		1.0823	0.821429	0.566688	1.94536	2.09677	2.00657	2.6776	3.51631	3.52922	1.39824	2.89474	1.55803		1.31431	0.997519	0.688169	2.36238	2.54626	2.43672	3.2516	4.27011	4.28578	1.69798	3.51529	1.89203		2.44846	3.93583	2.36843		3.93583
P62906	60S ribosomal protein L10a OS=Homo sapiens GN=RPL10A	82.2	51.3	106.3	143.9	142.6	227	173.4	190	132.7	130	143.9	91		1.2764	0.70467	0.665623	2.62113	2.3	2.13146	2.36885	3.64683	4.30844	1.43014	2.70489	1.44674		1.44678	0.798737	0.754478	2.97103	2.60703	2.41599	2.68507	4.13365	4.88358	1.62105	3.06597	1.63987		2.66468	3.90077	2.10896		3.90077
P23396	40S ribosomal protein S3 OS=Homo sapiens GN=RPS3	80.7	55.4	125.5	129.4	147	204.6	206	193.4	134.3	135.9	158.3	90.7		1.25311	0.760989	0.785848	2.35701	2.37097	1.92113	2.81421	3.71209	4.36039	1.49505	2.97556	1.44197		1.34264	0.815362	0.841998	2.52542	2.54037	2.05839	3.01528	3.97732	4.67194	1.60187	3.18817	1.545		2.37473	3.88818	2.11168		3.88818
P05388	60S acidic ribosomal protein P0 OS=Homo sapiens GN=RPLP0	62.8	53.5	114.9	111.5	131.2	188	165	167	121.7	124.1	138.1	91.7		0.975155	0.73489	0.719474	2.03097	2.11613	1.76526	2.2541	3.20537	3.9513	1.36524	2.59586	1.45787		1.20413	0.907451	0.888415	2.50786	2.61302	2.17976	2.78339	3.95804	4.87911	1.68581	3.20541	1.8002		2.43355	3.87351	2.23047		3.87351
P24534	Elongation factor 1-beta OS=Homo sapiens GN=EEF1B2	54.5	39.9	174.2	150.7	133.5	203.1	109.3	258	96.4	204.5	97.1	91.6		0.846273	0.548077	1.0908	2.74499	2.15323	1.90704	1.49317	4.95202	3.12987	2.24972	1.82519	1.45628		1.0216	0.661624	1.31678	3.31368	2.59932	2.30213	1.80251	5.97794	3.77829	2.71581	2.20332	1.75798		2.73837	3.85292	2.2257		3.85292
Q09666	Neuroblast differentiation-associated protein AHNAK OS=Homo sapiens GN=AHNAK	89.6	40.9	108.8	99.3	128.5	257.2	150.4	233	107.2	119.6	89.4	71.4		1.3913	0.561813	0.681277	1.80874	2.07258	2.41502	2.05464	4.47217	3.48052	1.31573	1.68045	1.13514		1.58439	0.639782	0.775826	2.05976	2.36022	2.75018	2.33979	5.09282	3.96355	1.49833	1.91367	1.29267		2.39005	3.79872	1.56822		3.79872
Q9UQ80	Proliferation-associated protein 2G4 OS=Homo sapiens GN=PA2G4	82.6	51.3	121.1	130.2	131.7	169.2	189.7	189	124.5	121.5	133.5	105.7		1.28261	0.70467	0.758297	2.37158	2.12419	1.58873	2.59153	3.62764	4.04221	1.33663	2.5094	1.68045		1.40146	0.76997	0.828566	2.59135	2.32104	1.73596	2.83168	3.9638	4.41679	1.4605	2.74194	1.83617		2.21611	3.73742	2.01287		3.73742
P02538	Keratin, type II cytoskeletal 6A OS=Homo sapiens GN=KRT6A	93.5	119.9	30.9	64.3	77.7	68.7	68.3	127.6	274.8	95.7	129.1	72.7		1.45186	1.64698	0.193488	1.17122	1.25323	0.64507	0.93306	2.44914	8.92208	1.05281	2.42669	1.1558		1.32295	1.50074	0.176308	1.06723	1.14195	0.587794	0.850213	2.23168	8.12988	0.959326	2.21122	1.05318		0.932324	3.73726	1.40791		3.73726
P26641	Elongation factor 1-gamma OS=Homo sapiens GN=EEF1G	82.1	49.5	139.6	115.7	165.2	216.7	212.7	208.6	110.9	121.7	137.8	81		1.27484	0.679945	0.874139	2.10747	2.66452	2.03474	2.90574	4.00384	3.60065	1.33883	2.59023	1.28776		1.35194	0.721063	0.927	2.23491	2.82564	2.15779	3.08145	4.24596	3.81839	1.4198	2.74686	1.36563		2.40611	3.71527	1.8441		3.71527
P68366	Tubulin alpha-4A chain OS=Homo sapiens GN=TUBA4A	85.3	39.5	107.5	135.5	155.3	198.9	231.8	148.1	104.1	109.6	288.9	91.8		1.32453	0.542582	0.673137	2.46812	2.50484	1.86761	3.16667	2.84261	3.37987	1.20572	5.43045	1.45946		1.56425	0.640781	0.794964	2.91482	2.95818	2.20561	3.73978	3.35708	3.99157	1.42394	6.41328	1.7236		2.69287	3.69615	3.18694		3.69615
Q8NC51	Plasminogen activator inhibitor 1 RNA-binding protein OS=Homo sapiens GN=SERBP1	76.2	57.5	88.4	126.5	154.7	144.3	203.9	165	91.4	123.3	138.2	95.1		1.18323	0.789835	0.553538	2.30419	2.49516	1.35493	2.78552	3.16699	2.96753	1.35644	2.59774	1.51192		1.40493	0.937823	0.657252	2.73591	2.96267	1.6088	3.30743	3.76037	3.52354	1.61058	3.08447	1.79521		2.43579	3.53045	2.16342		3.53045
P35232	Prohibitin OS=Homo sapiens GN=PHB	62.3	40.4	111.5	75.9	91.5	149.9	118.1	92.8	122.1	72.7	97.5	63.1		0.967391	0.554945	0.698184	1.38251	1.47581	1.40751	1.61339	1.78119	3.96429	0.79978	1.83271	1.00318		1.30698	0.74975	0.943271	1.86782	1.99387	1.9016	2.17974	2.40645	5.35589	1.08053	2.47605	1.35533		1.9211	3.31403	1.6373		3.31403
Q07020	60S ribosomal protein L18 OS=Homo sapiens GN=RPL18	89.2	51.7	106	96	145.6	231.8	183.4	159.6	104.9	127.6	137.3	64.4		1.38509	0.710165	0.663745	1.74863	2.34839	2.17653	2.50546	3.06334	3.40584	1.40374	2.58083	1.02385		1.50608	0.772197	0.721722	1.90138	2.55352	2.36664	2.72432	3.33092	3.70334	1.52636	2.80626	1.11328		2.27385	3.25286	1.8153		3.25286
P35268	60S ribosomal protein L22 OS=Homo sapiens GN=RPL22	99.9	53	85.7	122.9	131.5	172.7	157	180	108.1	132.5	176.1	82.7		1.55124	0.728022	0.536631	2.23862	2.12097	1.6216	2.14481	3.45489	3.50974	1.45765	3.31015	1.31479		1.65266	0.77562	0.571716	2.38498	2.25964	1.72762	2.28504	3.68078	3.73921	1.55295	3.52657	1.40075		2.12408	3.23501	2.16009		3.23501
P62851	40S ribosomal protein S25 OS=Homo sapiens GN=RPS25	94.2	58.5	96.2	160.9	146.6	204.5	132.9	182.2	107.6	156.4	176.9	125.5		1.46273	0.803571	0.602379	2.93078	2.36452	1.92019	1.81557	3.49712	3.49351	1.72057	3.32519	1.99523		1.52969	0.840356	0.629954	3.06494	2.47275	2.00809	1.89868	3.6572	3.65342	1.79933	3.4774	2.08656		2.51526	3.06977	2.45443		3.06977
P84243	Histone H3.3 OS=Homo sapiens GN=H3-3A	90.7	73.5	123.4	128.6	97.2	247.3	151.8	149.9	113.6	250.1	276.1	85.9		1.40839	1.00962	0.772699	2.34244	1.56774	2.32207	2.07377	2.87716	3.68831	2.75138	5.18985	1.36566		1.32421	0.949273	0.726517	2.20244	1.47404	2.18328	1.94983	2.7052	3.46787	2.58693	4.87967	1.28404		1.95325	2.70763	2.91688		2.91688
P35579	Myosin-9 OS=Homo sapiens GN=MYH9	99.9	50.8	143.2	143	163.1	133.3	158.6	185	106.3	127.5	127.3	63		1.55124	0.697802	0.896681	2.60474	2.63065	1.25164	2.16667	3.55086	3.4513	1.40264	2.39286	1.00159		1.47938	0.665477	0.855143	2.48407	2.50878	1.19366	2.0663	3.38637	3.29142	1.33766	2.28201	0.955191		2.06217	2.91469	1.52495		2.91469
P08779	Keratin, type I cytoskeletal 16 OS=Homo sapiens GN=KRT16	96.6	97.6	53.4	60	86.1	99.7	79.9	148.2	161.7	105	89.9	75.6		1.5	1.34066	0.334377	1.0929	1.38871	0.93615	1.09153	2.84453	5.25	1.15512	1.68985	1.20191		1.41731	1.26675	0.315943	1.03265	1.31215	0.884541	1.03136	2.68771	4.96057	1.09144	1.59669	1.13565		1.07645	2.89321	1.27459		2.89321
P10599	Thioredoxin OS=Homo sapiens GN=TXN	126.7	70.5	106.8	130.8	129.5	149.2	110.1	181.6	165.2	114.3	146.5	94.1		1.96739	0.968407	0.668754	2.38251	2.08871	1.40094	1.5041	3.4856	5.36364	1.25743	2.75376	1.49603		1.63742	0.805986	0.556591	1.98292	1.73839	1.16597	1.25183	2.901	4.46405	1.04653	2.2919	1.24511		1.6291	2.8723	1.52785		2.8723
P29692	Elongation factor 1-delta OS=Homo sapiens GN=EEF1D	59.8	57.6	202	131.8	138.6	215.5	145.5	190.4	89.3	186.7	123.9	88.6		0.928571	0.791209	1.26487	2.40073	2.23548	2.02347	1.9877	3.65451	2.89935	2.05391	2.32895	1.40859		0.933346	0.795277	1.27138	2.41307	2.24698	2.03388	1.99793	3.6733	2.91426	2.06447	2.34092	1.41583		2.23131	2.86183	1.94041		2.86183
P11142	Heat shock cognate 71 kDa protein OS=Homo sapiens GN=HSPA8	47.4	56.5	119	77	126.7	179.6	120.2	102.5	87.1	85.3	118.3	59		0.736025	0.776099	0.745147	1.40255	2.04355	1.68638	1.64208	1.96737	2.82792	0.938394	2.22368	0.937997		0.978205	1.03147	0.990329	1.86404	2.71595	2.24127	2.18238	2.61471	3.75842	1.24716	2.95536	1.24663		2.27376	2.85184	1.81639		2.85184
Q99623	Prohibitin-2 OS=Homo sapiens GN=PHB2	84.9	54.5	105.5	91.9	105.2	149	128.3	120.8	111.2	94.2	148.2	73.9		1.31832	0.748626	0.660614	1.67395	1.69677	1.39906	1.75273	2.31862	3.61039	1.0363	2.78571	1.17488		1.45	0.823401	0.726598	1.84115	1.86625	1.5388	1.9278	2.55021	3.97101	1.13981	3.06396	1.29223		1.74874	2.81634	1.832		2.81634
P62987	Ubiquitin-60S ribosomal protein L40 OS=Homo sapiens GN=UBA52	88.2	66.4	99.7	127.1	119.8	192.5	126.3	151.2	102.5	124.6	157.3	86.9		1.36957	0.912088	0.624296	2.31512	1.93226	1.80751	1.72541	2.90211	3.32792	1.37074	2.95677	1.38156		1.41389	0.941608	0.644501	2.39005	1.9948	1.86601	1.78125	2.99604	3.43563	1.4151	3.05246	1.42627		2.08362	2.73764	1.96461		2.73764
P22626	Heterogeneous nuclear ribonucleoproteins A2/B1 OS=Homo sapiens GN=HNRNPA2B1	101.3	69.7	121.3	127.7	148.7	250.5	196.2	160.7	94.2	129.7	137	80.4		1.57298	0.957418	0.759549	2.32605	2.39839	2.35211	2.68033	3.08445	3.05844	1.42684	2.57519	1.27822		1.43435	0.873039	0.692609	2.12105	2.18701	2.14482	2.44411	2.81262	2.7889	1.30109	2.34823	1.16557		2.15096	2.68187	1.60496		2.68187
P07437	Tubulin beta chain OS=Homo sapiens GN=TUBB	88.7	68.2	137.9	129.3	154.5	199.2	189.2	137.9	98.4	134	177.7	73.9		1.37733	0.936813	0.863494	2.35519	2.49194	1.87042	2.5847	2.64683	3.19481	1.47415	3.34023	1.17488		1.30033	0.884443	0.815223	2.22353	2.35263	1.76586	2.44021	2.49887	3.01621	1.39174	3.1535	1.1092		2.11401	2.65176	1.88481		2.65176
P00338	L-lactate dehydrogenase A chain OS=Homo sapiens GN=LDHA	112.1	48.4	203.8	221	168.6	230.2	157.8	97.4	90.5	126.5	348.1	86		1.74068	0.664835	1.27614	4.0255	2.71935	2.1615	2.15574	1.86948	2.93831	1.39164	6.54323	1.36725		1.41839	0.541741	1.03986	3.28018	2.21587	1.7613	1.7566	1.52335	2.39428	1.13398	5.33175	1.1141		2.41911	1.89141	2.52661		2.52661
P02545	Prelamin-A/C OS=Homo sapiens GN=LMNA	91	59.9	114.3	92.8	118.9	226.6	157.1	134.2	83.1	110.9	107.6	72.7		1.41304	0.822802	0.715717	1.69035	1.91774	2.1277	2.14617	2.57582	2.69805	1.22002	2.02256	1.1558		1.43623	0.836305	0.727462	1.71809	1.94921	2.16262	2.1814	2.61809	2.74233	1.24004	2.05575	1.17477		1.94331	2.51394	1.49019		2.51394
P07355	Annexin A2 OS=Homo sapiens GN=ANXA2	79.3	66.4	117.7	116.2	114.1	128.4	97.8	83	132.4	88.6	184.6	61.1		1.23137	0.912088	0.737007	2.11658	1.84032	1.20563	1.33607	1.59309	4.2987	0.974697	3.46992	0.971383		1.28247	0.949939	0.767593	2.20441	1.9167	1.25567	1.39151	1.6592	4.4771	1.01515	3.61393	1.0117		1.79226	2.50927	1.88026		2.50927
P15924	Desmoplakin OS=Homo sapiens GN=DSP	131	112.6	83.7	100	110.2	93.3	91.6	149.7	177.9	100.8	83.7	89.9		2.03416	1.5467	0.524108	1.82149	1.77742	0.876056	1.25137	2.87332	5.77597	1.10891	1.57331	1.42925		1.48661	1.13036	0.383029	1.33119	1.29898	0.64024	0.914525	2.09988	4.2212	0.810415	1.14981	1.04453		1.09013	2.41187	1.00158		2.41187
P02769	Albumin OS=Bos taurus OX=9913 GN=ALB	84.7	31.3	102.1	153.9	120.3	53.3	129.6	45.6	26.2	186.6	177.1	17.9		1.31522	0.429945	0.639324	2.80328	1.94032	0.500469	1.77049	0.87524	0.850649	2.05281	3.32895	0.284579		1.65472	0.540928	0.804354	3.5269	2.44118	0.629657	2.22751	1.10117	1.07023	2.5827	4.18826	0.358038		2.19925	1.4663	2.37633		2.37633
P04406	Glyceraldehyde-3-phosphate dehydrogenase OS=Homo sapiens GN=GAPDH	109.8	69.5	193.4	150.7	170.4	192.6	178.2	131.2	126.9	124.5	254.4	77		1.70497	0.95467	1.21102	2.74499	2.74839	1.80845	2.43443	2.51823	4.12013	1.36964	4.78195	1.22417		1.32146	0.739928	0.938616	2.12754	2.13017	1.40166	1.88683	1.95179	3.19335	1.06155	3.70631	0.948804		1.88646	2.34399	1.90556		2.34399
P14618	Pyruvate kinase PKM OS=Homo sapiens GN=PKM	101.9	57.9	205.3	165.2	181.4	196	148.6	107.9	84.8	129.1	292.4	101.8		1.5823	0.79533	1.28554	3.00911	2.92581	1.84038	2.03005	2.07102	2.75325	1.42024	5.49624	1.61844		1.29585	0.651347	1.05281	2.46435	2.39613	1.5072	1.66254	1.69609	2.25481	1.16313	4.50123	1.32545		2.12256	1.87115	2.32993		2.32993
P68371	Tubulin beta-4B chain OS=Homo sapiens GN=TUBB4B	98.6	75.6	118.5	131	156.7	273.5	196.2	101.2	68.4	112	232.5	70.7		1.53106	1.03846	0.742016	2.38616	2.52742	2.56808	2.68033	1.94242	2.22078	1.23212	4.3703	1.12401		1.38702	0.940768	0.672211	2.16168	2.28965	2.32648	2.42818	1.75968	2.01186	1.11621	3.95916	1.01827		2.25927	2.06657	2.03121		2.25927
P11021	Endoplasmic reticulum chaperone BiP OS=Homo sapiens GN=HSPA5	88.5	62.4	123	114.5	130.7	195.6	139.8	109.6	84.9	110.2	157.5	74.2		1.37422	0.857143	0.770194	2.08561	2.10806	1.83662	1.90984	2.10365	2.75649	1.21232	2.96053	1.17965		1.37351	0.856697	0.769794	2.08453	2.10697	1.83566	1.90884	2.10255	2.75506	1.21169	2.95899	1.17904		2.00905	2.25549	1.78324		2.25549
P04075	Fructose-bisphosphate aldolase A OS=Homo sapiens GN=ALDOA	95.1	65.8	192.4	180.7	173.7	185.2	161.1	126.6	102.9	140.5	258.6	77.7		1.47671	0.903846	1.20476	3.29144	2.80161	1.73897	2.20082	2.42994	3.34091	1.54565	4.8609	1.23529		1.23563	0.756291	1.00808	2.7541	2.34424	1.45508	1.84153	2.03325	2.7955	1.29332	4.06735	1.03363		2.18447	2.22342	2.13143		2.22342
P08238	Heat shock protein HSP 90-beta OS=Homo sapiens GN=HSP90AB1	102.3	64.1	207.1	195.1	154.8	185.3	145.2	100.2	94.5	133.7	313.5	63.2		1.58851	0.880495	1.29681	3.55373	2.49677	1.73991	1.98361	1.92322	3.06818	1.47085	5.89286	1.00477		1.26547	0.701438	1.03309	2.83105	1.98903	1.38608	1.58022	1.53212	2.44424	1.17174	4.69449	0.800441		2.06872	1.85219	2.22222		2.22222
P0DMV8	Heat shock 70 kDa protein 1A OS=Homo sapiens GN=HSPA1A	74.9	48.7	109	92.9	113.5	144.4	111.1	88.4	71.5	98.6	180.3	60.1		1.16304	0.668956	0.68253	1.69217	1.83065	1.35587	1.51776	1.69674	2.32143	1.08471	3.3891	0.955485		1.38759	0.798109	0.814303	2.01887	2.18408	1.61764	1.81079	2.02432	2.76962	1.29413	4.04342	1.13996		1.9402	2.20158	2.15917		2.20158
P08174	Complement decay-accelerating factor OS=Homo sapiens GN=CD55	54.5	36.6	70.4	54	59.6	74	78.5	62.6	49.7	63.3	70.4	42.5		0.846273	0.502747	0.440827	0.983607	0.96129	0.694836	1.0724	1.20154	1.61364	0.69637	1.32331	0.675676		1.41846	0.842665	0.738879	1.64864	1.61124	1.16463	1.79748	2.01392	2.70465	1.1672	2.21802	1.13251		1.47484	2.17202	1.50591		2.17202
P38646	Stress-70 protein, mitochondrial OS=Homo sapiens GN=HSPA9	91.7	73.4	121.7	98.9	132	181.3	135.9	90.5	101.7	97	146.4	81.3		1.42391	1.00824	0.762054	1.80146	2.12903	1.70235	1.85656	1.73704	3.30195	1.06711	2.75188	1.29253		1.33734	0.94694	0.715721	1.69193	1.99959	1.59884	1.74368	1.63143	3.10119	1.00223	2.58456	1.21394		1.76345	2.15877	1.60024		2.15877
P60709	Actin, cytoplasmic 1 OS=Homo sapiens GN=ACTB	100.7	67.9	212.1	175.2	164.7	178.9	167.9	101.6	99.2	141	297.2	69.9		1.56366	0.932692	1.32812	3.19126	2.65645	1.67981	2.29372	1.9501	3.22078	1.55116	5.58647	1.11129		1.22657	0.731624	1.0418	2.50329	2.08378	1.31768	1.79924	1.5297	2.52645	1.21676	4.38215	0.871719		1.96825	1.9518	2.15688		2.15688
P21333	Filamin-A OS=Homo sapiens GN=FLNA	112.4	60.2	153.7	138.9	155.1	175.4	157.5	122.8	87.1	152.6	246.6	77.4		1.74534	0.826923	0.96243	2.53005	2.50161	1.64695	2.15164	2.35701	2.82792	1.67877	4.63534	1.23052		1.48132	0.701834	0.816843	2.14733	2.12319	1.39781	1.82616	2.00046	2.40014	1.42482	3.93415	1.04438		1.88945	2.07559	2.13445		2.13445
P13647	Keratin, type II cytoskeletal 5 OS=Homo sapiens GN=KRT5	137.6	142.7	65.4	104.2	86.4	84	103.1	128.4	170.8	93.8	87.2	84.5		2.13665	1.96016	0.409518	1.898	1.39355	0.788732	1.40847	2.46449	5.54545	1.0319	1.6391	1.3434		1.42243	1.30494	0.272628	1.26355	0.927728	0.525083	0.937661	1.64069	3.69178	0.686969	1.0912	0.894344		0.905455	2.09004	0.890837		2.09004
P32119	Peroxiredoxin-2 OS=Homo sapiens GN=PRDX2	120.5	80.5	186.5	151.4	141.4	129.8	123.6	128.9	137.4	104.2	157.9	64.2		1.87112	1.10577	1.16781	2.75774	2.28065	1.21878	1.68852	2.47409	4.46104	1.14631	2.96805	1.02067		1.35434	0.800373	0.845282	1.9961	1.65077	0.882172	1.22218	1.79078	3.22897	0.82972	2.14832	0.738775		1.50968	2.08064	1.23894		2.08064
P60174	Triosephosphate isomerase OS=Homo sapiens GN=TPI1	110.9	64.2	216.8	161.7	163.1	186.5	134.3	109.7	88.1	150.6	286.1	75.1		1.72205	0.881868	1.35755	2.94536	2.63065	1.75117	1.8347	2.10557	2.86039	1.65677	5.37782	1.19396		1.3041	0.667835	1.02806	2.23051	1.99218	1.32616	1.38941	1.59454	2.16616	1.25466	4.0726	0.90418		1.84961	1.7167	2.07715		2.07715
P27105	Stomatin OS=Homo sapiens GN=STOM	28.8	20.8	35.7	23.7	37.2	40.3	30.6	36.1	25.2	25.8	39.1	29.5		0.447205	0.285714	0.223544	0.431694	0.6	0.378404	0.418033	0.692898	0.818182	0.283828	0.734962	0.468998		1.40268	0.896159	0.701158	1.35403	1.88193	1.18688	1.31118	2.17331	2.56627	0.890243	2.30525	1.47104		1.47428	2.01692	1.55551		2.01692
P02533	Keratin, type I cytoskeletal 14 OS=Homo sapiens GN=KRT14	121.9	123.5	64	104.8	97.2	81.8	90	127.2	133.4	108.3	78.9	84.2		1.89286	1.69643	0.400751	1.90893	1.56774	0.768075	1.22951	2.44146	4.33117	1.19142	1.48308	1.33863		1.42319	1.2755	0.301314	1.43527	1.17874	0.577495	0.924434	1.83567	3.25649	0.895796	1.11509	1.00648		1.06384	2.00553	1.00579		2.00553
P10809	60 kDa heat shock protein, mitochondrial OS=Homo sapiens GN=HSPD1	109.7	69.3	173.5	138.3	139.3	209.1	155.7	94.7	86	126.5	259.4	76.9		1.70342	0.951923	1.08641	2.51913	2.24677	1.96338	2.12705	1.81766	2.79221	1.39164	4.87594	1.22258		1.36574	0.763217	0.871046	2.01974	1.80138	1.57417	1.70539	1.45733	2.23869	1.11577	3.90935	0.980217		1.79843	1.80047	2.00178		2.00178
P29401	Transketolase OS=Homo sapiens GN=TKT	130.9	65	207.4	161.6	167.1	190.1	162	99.8	95.4	132.9	296.8	81		2.03261	0.892857	1.29869	2.94353	2.69516	1.78498	2.21311	1.91555	3.0974	1.46205	5.57895	1.28776		1.44356	0.634109	0.922329	2.0905	1.91411	1.26769	1.57176	1.36043	2.19978	1.03835	3.96218	0.914568		1.75744	1.71065	1.9717		1.9717
Q14192	Four and a half LIM domains protein 2 OS=Homo sapiens GN=FHL2	109.2	89.7	132	145.3	179.9	140.7	113.8	130	103.1	77.4	59.7	101.1		1.69565	1.23214	0.82655	2.64663	2.90161	1.32113	1.55464	2.4952	3.3474	0.851485	1.12218	1.60731		1.35495	0.984574	0.660475	2.11485	2.3186	1.05568	1.24228	1.99385	2.67482	0.6804	0.896705	1.28436		1.82971	1.97032	0.953823		1.97032
P81605	Dermcidin OS=Homo sapiens GN=DCD	48.1	116.7	70.7	100.1	79.9	88.2	56.9	126.8	69.4	99.8	112.7	118.2		0.746894	1.60302	0.442705	1.82332	1.28871	0.828169	0.777322	2.43378	2.25325	1.09791	2.11842	1.87917		0.802358	1.72206	0.47558	1.95871	1.38441	0.889668	0.835046	2.61451	2.42057	1.17944	2.27573	2.01872		1.41093	1.95671	1.82463		1.95671
P06733	Alpha-enolase OS=Homo sapiens GN=ENO1	113.9	66.7	231.8	200.7	164.5	188.4	139.1	109.8	86.1	131.7	260.7	65.9		1.76863	0.916209	1.45147	3.65574	2.65323	1.76901	1.90027	2.10749	2.79545	1.44884	4.90038	1.04769		1.28276	0.664511	1.05273	2.65145	1.92434	1.28304	1.37824	1.52852	2.0275	1.05082	3.55416	0.759876		1.95294	1.64475	1.78829		1.95294
P14923	Junction plakoglobin OS=Homo sapiens GN=JUP	128.4	149.4	78.8	96.7	83.1	97	85.1	153.7	136.1	122.8	64.7	93.8		1.99379	2.0522	0.493425	1.76138	1.34032	0.910798	1.16257	2.9501	4.41883	1.35094	1.21617	1.49126		1.31765	1.35625	0.326094	1.16406	0.88579	0.601927	0.768316	1.94966	2.92031	0.892804	0.803738	0.985539		0.883926	1.87943	0.894027		1.87943
P62937	Peptidyl-prolyl cis-trans isomerase A OS=Homo sapiens GN=PPIA	167.3	68.5	242	108.6	134	125.6	161.1	98	112.8	156	348.5	70.3		2.59783	0.940934	1.51534	1.97814	2.16129	1.17934	2.20082	1.881	3.66234	1.71617	6.55075	1.11765		1.54201	0.558517	0.899472	1.17418	1.28289	0.700031	1.30636	1.11652	2.17388	1.01868	3.88838	0.66341		1.05237	1.53225	1.85682		1.85682
Q06830	Peroxiredoxin-1 OS=Homo sapiens GN=PRDX1	109.9	70.8	172.3	135.2	138.1	164.2	131.1	101.5	90	114.7	218.3	85.8		1.70652	0.972527	1.0789	2.46266	2.22742	1.54178	1.79098	1.94818	2.92208	1.26183	4.10338	1.36407		1.36233	0.776377	0.861293	1.96596	1.77817	1.23082	1.42976	1.55525	2.33272	1.00733	3.27576	1.08895		1.65832	1.77257	1.79068		1.79068
P13645	Keratin, type I cytoskeletal 10 OS=Homo sapiens GN=KRT10	151.6	157.6	98	136.2	80.5	75.6	64.7	166.5	155.8	100.6	71.2	110.5		2.35404	2.16484	0.613651	2.48087	1.29839	0.709859	0.88388	3.19578	5.05844	1.10671	1.33835	1.75676		1.37595	1.26536	0.358684	1.45009	0.758917	0.414918	0.516635	1.86796	2.9567	0.646881	0.782274	1.02684		0.874642	1.78043	0.818664		1.78043
Q13643	Four and a half LIM domains protein 3 OS=Homo sapiens GN=FHL3	110.5	85.7	158.6	148.5	134.3	154.5	110.1	143.9	72.6	62.8	64	97.4		1.71584	1.1772	0.993112	2.70492	2.16613	1.4507	1.5041	2.762	2.35714	0.690869	1.20301	1.54849		1.32458	0.908764	0.766655	2.08812	1.67219	1.1199	1.16112	2.13219	1.81965	0.533332	0.928689	1.19539		1.62674	1.70432	0.885804		1.70432
P00761	Trypsin OS=Sus scrofa OX=9823	101.8	126.4	150.5	192.8	143.3	127.7	74.5	103.5	102.7	121	88	85.7		1.58075	1.73626	0.942392	3.51184	2.31129	1.19906	1.01776	1.98656	3.33442	1.33113	1.65414	1.36248		1.11336	1.22289	0.66375	2.47347	1.6279	0.844528	0.716833	1.39919	2.34851	0.93755	1.16505	0.959628		1.64863	1.48818	1.02074		1.64863
Q8N1N4	Keratin, type II cytoskeletal 78 OS=Homo sapiens GN=KRT78	140	116.8	151.8	109.3	114.6	118.8	116	146.9	97.5	99.4	80	95.1		2.17391	1.6044	0.950532	1.99089	1.84839	1.11549	1.5847	2.81958	3.16558	1.09351	1.50376	1.51192		1.37914	1.01784	0.603022	1.26303	1.17263	0.707674	1.00534	1.78875	2.00826	0.693728	0.953992	0.959172		1.04778	1.60079	0.868964		1.60079
Q02413	Desmoglein-1 OS=Homo sapiens GN=DSG1	118.9	151.2	87.9	123	79.2	107.7	74	139.6	97	110	87.6	111.2		1.84627	2.07692	0.550407	2.24044	1.27742	1.01127	1.01093	2.67946	3.14935	1.21012	1.64662	1.76789		1.23811	1.39279	0.369103	1.50244	0.856638	0.678156	0.677929	1.79685	2.11196	0.811508	1.10422	1.18554		1.01241	1.52891	1.03376		1.52891
P05787	Keratin, type II cytoskeletal 8 OS=Homo sapiens GN=KRT8	80.8	98.1	148.1	97.4	102.7	171.7	113	77.4	69	82	151.5	93		1.25466	1.34753	0.927364	1.77413	1.65645	1.61221	1.54372	1.4856	2.24026	0.90209	2.84774	1.47854		1.06642	1.14535	0.788228	1.50796	1.40793	1.37032	1.31211	1.26271	1.90415	0.766747	2.42049	1.25671		1.42874	1.49299	1.48131		1.49299
Q86YZ3	Hornerin OS=Homo sapiens GN=HRNR	161.7	129.6	124.2	77.6	93.9	102.2	110.2	79.6	72.4	172	133.6	184.6		2.51087	1.78022	0.777708	1.41348	1.51452	0.959624	1.50546	1.52783	2.35065	1.89219	2.51128	2.93482		1.48607	1.05363	0.460292	0.836577	0.896376	0.56796	0.891019	0.904257	1.39125	1.1199	1.48632	1.73699		0.766971	1.06217	1.44774		1.44774
P35908	Keratin, type II cytoskeletal 2 epidermal OS=Homo sapiens GN=KRT2	147	203.5	87.7	115.2	78.8	86.3	91.5	144.9	123.7	108.4	79.6	144.5		2.28261	2.79533	0.549155	2.09836	1.27097	0.810329	1.25	2.78119	4.01623	1.19252	1.49624	2.2973		1.21694	1.49029	0.292774	1.11871	0.677597	0.432015	0.666419	1.48275	2.14119	0.635774	0.797698	1.22477		0.742774	1.43012	0.88608		1.43012
P00558	Phosphoglycerate kinase 1 OS=Homo sapiens GN=PGK1	136	127.7	154.4	145.8	154.6	155.2	114.5	61.3	75.8	130	178	81.7		2.1118	1.75412	0.966813	2.65574	2.49355	1.45728	1.56421	1.17658	2.46104	1.43014	3.34586	1.29889		1.31094	1.0889	0.600165	1.64859	1.54791	0.904629	0.971008	0.730384	1.52773	0.887785	2.077	0.806306		1.36704	1.07637	1.25703		1.36704
P04264	Keratin, type II cytoskeletal 1 OS=Homo sapiens GN=KRT1	143	147	87.9	90.2	88.8	81.9	100.9	114.9	88.7	103.5	61.3	162.6		2.2205	2.01923	0.550407	1.64299	1.43226	0.769014	1.37842	2.20537	2.87987	1.13861	1.15226	2.58506		1.39067	1.26462	0.344713	1.02898	0.897005	0.481624	0.863284	1.3812	1.80363	0.713099	0.721643	1.61899		0.802537	1.34937	1.01791		1.34937
P35527	Keratin, type I cytoskeletal 9 OS=Homo sapiens GN=KRT9	128.6	152.4	82.7	66.2	87.9	105	138.8	61.5	74.7	92.4	61.1	158.5		1.99689	2.09341	0.517846	1.20583	1.41774	0.985915	1.89617	1.18042	2.42532	1.0165	1.1485	2.51987		1.30002	1.36285	0.337129	0.78502	0.92298	0.641852	1.23445	0.76848	1.57894	0.661764	0.747695	1.64049		0.783284	1.19396	1.01665		1.19396

### Sheet: Statistically significant hits 
Accession	Description	Gene	Fold (GFP control)													Interactors
			GFP 1	GFP 2	GFP 3	GAP-43 WT 1	GAP-43 WT 2	GAP-43 WT 3	GAP-43 S86A,T172A 1	GAP-43 S86A,T172A 2	GAP-43 S86A,T172A 3	GAP-43 S86D,T172E 1	GAP-43 S86D,T172E 2	GAP-43 S86D,T172E 3
Q02543	60S ribosomal protein L18a OS=Homo sapiens GN=RPL18A	RPL18A	1.52315	0.662523	0.814327	2.74341	3.41955	3.25073	4.59817	5.56871	6.7202	2.24936	4.52193	2.76848		GAP-43 S86A,T172A
Q02878	60S ribosomal protein L6 OS=Homo sapiens GN=RPL6	RPL6	1.19088	0.844861	0.964261	2.60303	3.23818	3.40095	4.60163	5.61993	6.58252	2.42251	4.92138	1.98947		GAP-43 S86A,T172A
P84098	60S ribosomal protein L19 OS=Homo sapiens GN=RPL19	RPL19	1.25747	0.838214	0.904313	2.42217	3.00599	2.30742	3.86424	5.11445	6.51331	1.76778	3.35267	1.53606		GAP-43 S86A,T172A
P62280	40S ribosomal protein S11 OS=Homo sapiens GN=RPS11	RPS11	1.31652	0.817824	0.86566	2.81324	3.23796	2.46433	3.89709	4.6384	6.43031	2.19663	4.35216	2.7087		GAP-43 S86A,T172A
P49207	60S ribosomal protein L34 OS=Homo sapiens GN=RPL34	RPL34	1.20988	0.967056	0.823061	2.08204	2.59849	1.84697	2.97177	5.29125	6.25376	2.16975	2.72846	2.36429		GAP-43 S86A,T172A
P30050	60S ribosomal protein L12 OS=Homo sapiens GN=RPL12	RPL12	1.27056	0.886026	0.843413	2.5429	2.65617	2.34132	2.91727	5.41867	6.20299	2.06908	3.24132	1.87628		GAP-43 S86A,T172A
P18124	60S ribosomal protein L7 OS=Homo sapiens GN=RPL7	RPL7	1.22945	0.871263	0.899286	2.81334	3.13901	3.04839	3.8213	5.45208	6.14052	2.55905	4.48386	2.12934		GAP-43 S86A,T172A
P16402	Histone H1.3 OS=Homo sapiens GN=H1-3	H1-3	1.62771	0.604757	0.767532	2.4109	3.5212	3.18247	3.72519	6.12449	6.05351	2.70153	3.88298	2.40424		GAP-43 S86A,T172A
P39023	60S ribosomal protein L3 OS=Homo sapiens GN=RPL3	RPL3	1.46698	0.735485	0.797534	2.46863	2.8082	2.49519	3.57793	4.82759	6.01019	1.7671	3.73294	1.72805		GAP-43 S86A,T172A
P61353	60S ribosomal protein L27 OS=Homo sapiens GN=RPL27	RPL27	1.39754	0.823042	0.779417	2.40655	2.80421	2.22217	3.78962	4.55688	5.95821	1.9168	3.79114	2.19612		GAP-43 S86A,T172A
P46779	60S ribosomal protein L28 OS=Homo sapiens GN=RPL28	RPL28	1.40832	0.74329	0.848388	2.81249	3.73113	3.19352	3.97739	5.23309	5.8758	1.82412	3.87505	2.1319		GAP-43 S86A,T172A
P62081	40S ribosomal protein S7 OS=Homo sapiens GN=RPS7	RPS7	1.52173	0.810271	0.668002	2.09748	2.13394	1.70189	2.77616	4.99855	5.82027	1.16439	2.07604	1.37179		GAP-43 S86A,T172A
P68104	Elongation factor 1-alpha 1 OS=Homo sapiens GN=EEF1A1	EEF1A1	1.35333	0.715572	0.931101	2.66548	3.10019	2.43637	3.82327	5.21655	5.68762	2.10086	3.57094	2.19008		GAP-43 S86A,T172A
P62750	60S ribosomal protein L23a OS=Homo sapiens GN=RPL23A	RPL23A	1.42164	0.802178	0.776178	2.39052	2.94525	2.76766	3.48628	4.43054	5.4476	1.83201	3.79362	2.04855		GAP-43 S86A,T172A
P62917	60S ribosomal protein L8 OS=Homo sapiens GN=RPL8	RPL8	1.20643	0.955536	0.838038	2.31555	2.86221	2.42244	4.40424	4.35978	5.41798	1.78184	3.97125	1.96564		GAP-43 S86A,T172A
P19338	Nucleolin OS=Homo sapiens GN=NCL	NCL	1.37023	0.894547	0.735223	2.7252	3.33073	2.96422	3.49414	4.60255	4.88509	1.89892	3.4835	2.3478		GAP-43 S86A,T172A
P05388	60S acidic ribosomal protein P0 OS=Homo sapiens GN=RPLP0	RPLP0	1.20413	0.907451	0.888415	2.50786	2.61302	2.17976	2.78339	3.95804	4.87911	1.68581	3.20541	1.8002		GAP-43 S86A,T172A
Q8NC51	Plasminogen activator inhibitor 1 RNA-binding protein OS=Homo sapiens GN=SERBP1	SERBP1	1.40493	0.937823	0.657252	2.73591	2.96267	1.6088	3.30743	3.76037	3.52354	1.61058	3.08447	1.79521		GAP-43 S86A,T172A
P23396	40S ribosomal protein S3 OS=Homo sapiens GN=RPS3	RPS3	1.34264	0.815362	0.841998	2.52542	2.54037	2.05839	3.01528	3.97732	4.67194	1.60187	3.18817	1.545		GAP-43 S86A,T172A
P61247	40S ribosomal protein S3a OS=Homo sapiens GN=RPS3A	RPS3A	1.38262	0.839164	0.778217	2.37646	2.85624	2.64511	3.32926	4.26834	4.62334	1.73061	3.31624	1.64567		GAP-43 S86A,T172A
Q9UQ80	Proliferation-associated protein 2G4 OS=Homo sapiens GN=PA2G4	PA2G4	1.40146	0.76997	0.828566	2.59135	2.32104	1.73596	2.83168	3.9638	4.41679	1.4605	2.74194	1.83617		GAP-43 S86A,T172A
P50914	60S ribosomal protein L14 OS=Homo sapiens GN=RPL14	RPL14	1.31431	0.997519	0.688169	2.36238	2.54626	2.43672	3.2516	4.27011	4.28578	1.69798	3.51529	1.89203		GAP-43 S86A,T172A
Q09666	Neuroblast differentiation-associated protein AHNAK OS=Homo sapiens GN=AHNAK	AHNAK	1.58439	0.639782	0.775826	2.05976	2.36022	2.75018	2.33979	5.09282	3.96355	1.49833	1.91367	1.29267		GAP-43 S86A,T172A
P26641	Elongation factor 1-gamma OS=Homo sapiens GN=EEF1G	EEF1G	1.35194	0.721063	0.927	2.23491	2.82564	2.15779	3.08145	4.24596	3.81839	1.4198	2.74686	1.36563		GAP-43 S86A,T172A
P62805	Histone H4 OS=Homo sapiens GN=H4C1	H4C1	1.20293	0.773601	1.02347	4.33585	3.478	2.56296	3.09117	5.77955	5.13609	2.51267	3.4746	1.92602		GAP-43 WT and S86A,T172A
P62906	60S ribosomal protein L10a OS=Homo sapiens GN=RPL10A	RPL10A	1.44678	0.798737	0.754478	2.97103	2.60703	2.41599	2.68507	4.13365	4.88358	1.62105	3.06597	1.63987		GAP-43 WT and S86A,T172A
P22626	Heterogeneous nuclear ribonucleoproteins A2/B1 OS=Homo sapiens GN=HNRNPA2B1	HNRNPA2B1	1.43435	0.873039	0.692609	2.12105	2.18701	2.14482	2.44411	2.81262	2.7889	1.30109	2.34823	1.16557		GAP-43 WT and S86A,T172A
P02545	Prelamin-A/C OS=Homo sapiens GN=LMNA	LMNA	1.43623	0.836305	0.727462	1.71809	1.94921	2.16262	2.1814	2.61809	2.74233	1.24004	2.05575	1.17477		GAP-43 WT and S86A,T172A
Q07020	60S ribosomal protein L18 OS=Homo sapiens GN=RPL18	RPL18	1.50608	0.772197	0.721722	1.90138	2.55352	2.36664	2.72432	3.33092	3.70334	1.52636	2.80626	1.11328		GAP-43 WT and S86A,T172A
P40429	60S ribosomal protein L13a OS=Homo sapiens GN=RPL13A	RPL13A	0.665351	1.11856	1.21609	5.56138	4.49668	4.05295	4.27746	6.08456	7.83522	2.89155	5.23003	2.10263		GAP-43 WT and S86A,T172A
P06748	Nucleophosmin OS=Homo sapiens GN=NPM1	NPM1	1.29435	0.888743	0.816903	2.79566	3.58949	2.57542	3.84283	4.35283	5.99699	1.92136	4.35236	3.23102		All
